# Deletion of LRP1 in Smooth Muscle Cells Induces Infrarenal Aortic Aneurysms in Mice

**DOI:** 10.64898/2026.10.16.759442

**Authors:** Michael K. Franklin, Guan Fan, Bowen Li, Pengjun Wang, Deborah A. Howatt, Jessica J. Moorleghen, Adam E. Mullick, Alan Daugherty, Hong S. Lu

**Affiliations:** Saha Cardiovascular Research Center and Saha Aortic Center, University of Kentucky, Lexington, Kentucky, USA; Department of Physiology, University of Kentucky, Lexington, Kentucky, USA; Ionis Pharmaceuticals, Inc., Carlsbad, CA, USA

**Keywords:** Low-density lipoprotein receptor-related protein 1, smooth muscle cells, aorta, aortic aneurysm, angiotensinogen, antisense oligonucleotides, micro-CT

## Abstract

**Background:** Low-density lipoprotein receptor-related protein 1 (LRP1) in smooth muscle cells (SMCs) is essential for maintaining aortic wall integrity. This study investigated whether deletion of LRP1 in SMCs induces region-specific aortic pathology and evaluated a potential therapeutic strategy.

**Methods:** *Lrp1*-floxed mice were bred with *Sm22-Cre*+/0 mice to generate mice with SMC-LRP1 deletion (SMC-LRP1-/-) and wild-type littermates (SMC-LRP1+/+). Micro-computed tomography (micro-CT) was used to visualize the aorta, and aortic tissue sections were characterized histologically. To evaluate a potential therapeutic strategy, antisense oligonucleotides (ASOs) targeting hepatocyte-derived angiotensinogen (AGT) were administered to inhibit AGT synthesis.

**Results:** Immunostaining and Western blotting confirmed LRP1 deletion in aortic SMCs. At 40 weeks of age, micro-CT revealed marked increases in aortic width and volume. Although dilatation occurred throughout the aorta, the infrarenal region exhibited the greatest expansion in both male and female SMC-LRP1-/-mice compared with SMC-LRP1+/+ littermates; subsequent analyses therefore focused on this region. LRP1 deletion in SMCs caused pronounced SMC loss and increased collagen deposition in the infrarenal aorta. Inhibition of hepatocyte-derived AGT with ASO attenuated infrarenal aortic dilatation and preserved aortic wall integrity in both male and female mice.

**Conclusions:** Deletion of LRP1 in SMCs causes progressive aortic dilatation that includes the infrarenal aorta. Pharmacologic inhibition of hepatocyte-derived AGT attenuates infrarenal aortic dilatation.

**What Are the Clinical Implications?:** Deletion of low-density lipoprotein receptor-related protein 1 (LRP1) in smooth muscle cells (SMCs) causes diffuse aortic dilatation, with spontaneous aneurysm formation most prominent in the infrarenal abdominal aorta—the most common site of abdominal aortic aneurysms (AAAs) in humans. Given the strong association between LRP1 variants and human AAAs, these findings identify SMC-derived LRP1 as a critical contributor to aortic wall integrity and provide a valuable tool for investigating disease mechanisms. Importantly, pharmacological inhibition of hepatocyte-derived angiotensinogen with an antisense oligonucleotide significantly attenuated infrarenal aortic dilatation, highlighting a promising therapeutic strategy for AAAs.

**GRAPHIC ABSTRACT:** 
