## Supplemental Data File for "Deletion of LRP1 in Smooth Muscle Cells Induces Infrarenal Aortic Aneurysms in Mice"

### Sheet: Figure 1B
Figure 1B. Diameter and volume measurements of male 40-wk-old infrarenal aortas
Male	Maximal Diameter (mm)				Male	Volume (mm3)
	SM22-LRP1+/+	SM22-LRP1-/-				SM22-LRP1+/+	SM22-LRP1-/-
	0.5354	0.7589				1.41842	4.92814
	0.5806	1.18				2.00395	7.0885
	0.616409	1.19162				2.61941	7.46099
	0.6188	1.225				2.69572	7.68051
	0.646	1.235				3.00224	8.08614
	0.6587	1.334				3.19443	9.04115
	0.666023	1.42498				3.20595	9.17459
	0.709315	1.532				3.5127	10.1009
	0.730325	1.553				3.56602	12.1187
	0.757322	1.61081				3.75275	12.3395
	0.8079	1.74283				3.79149	13.9104
	0.8092	3.055				3.82118	73.2732
	0.9108					3.86176
	0.919492					5.91578
Number	14	12			Number	14	12

### Sheet: Figure 2B
Figure 2B. Ultrasound of Infrarenal Aortas
Male	Maximum lumenal Diameters (mm)
	SM22-LRP1+/+	SM22-LRP1-/-	SM22-LRP1-/-
	Vehicle	Vehicle	GalNAc AGTASO
4 weeks	0.691333	1.12567	0.662
	0.814667	0.818333	0.649667
	0.801333	0.797333	0.755
	0.854667	0.742	0.706667
	0.847	0.580333	0.802667
	0.777667	0.735667	1.03567
	0.922667	0.820667	1.026
	0.764	1.11633	1.05867
	0.853333	0.768667	0.833667
	0.766333		0.777333
Number	10	9	10
12 weeks	0.848667	1.06533	1.02
	0.807667	0.967667	0.928333
	0.965667	1.19033	1.21667
	0.873333	1.21633	1.073
	0.906667	1.25467	1.10533
	0.831333	1.075	1.26933
	0.922	1.107	0.948667
	0.844	1.42733	1.10733
	0.954	1.34	1.165
	0.916333		0.935333
Number	10	9	10
24 weeks	1.00967	1.09133	1.02967
	0.941333	1.14967	1.03467
	1.01767	1.49833	1.19467
	0.953667	1.27567	1.022
	0.990667	1.418	1.11667
	0.979667	1.27633	1.203
	1.002	2.05	1.024
	0.798	1.41467	1.208
	0.938333	1.17067	1.253
	0.826333		1.01333
Number	10	9	10
32 weeks	1.01067	1.09567	1.10733
	1.05333	1.18767	1.034
	1.00467	1.46267	1.07567
	1.04	1.29367	1.09767
	0.938667	1.613	1.50167
	0.997	1.295	1.62533
	0.956	2.063	0.997667
	1.00333	2.20733	1.207
	0.945667	1.45067	1.27133
	0.853		1.065
Number	10	9	10
40 weeks	1.18033	1.43467	0.907333
	0.941667	1.01133	0.905333
	0.923	1.459	1.183
	1.01233	1.84633	1.11233
	1.03267	2.03233	1.50367
	1.036	1.346	1.623
	1.05133	2.09967	1.12733
	0.955333	2.221	1.22567
	0.984667	1.44167	1.269
	1.00533		0.996333
Number	10	9	10

### Sheet: Figure S2a
Figure S2A Diameter of Ascending Aorta
Male	Maximum Diameters (mm)
40 weeks	SM22-LRP1+/+	SM22-LRP1-/-
	1.188	1.375
	1.364	1.587
	1.405	1.67197
	1.446	1.70221
	1.45277	1.7267
	1.533	1.827
	1.534	1.87169
	1.7856	1.91332
	1.86548	1.92292
	2.28688	1.982
		2.042
		2.35026
Number	10	12

### Sheet: Figure S2b
Figure S2B Diameter of Descending Thoracic Aorta
Male	Maximum Diameters (mm)
40 weeks	SM22-LRP1+/+	SM22-LRP1-/-
	0.8925	1.08801
	0.948237	1.16273
	0.959	1.17096
	1.01539	1.212
	1.043	1.233
	1.05129	1.24345
	1.06962	1.32069
	1.095	1.37861
	1.109	1.387
	1.10939	1.394
	1.12021	1.434
	1.12736	1.86705
	1.42277
	1.83404
Number	14	12

### Sheet: Figure S2c
Figure S2c Diameter of Suprarenal Aorta
Male	Maximum Diameters (mm)
40 weeks	SM22-LRP1+/+	SM22-LRP1-/-
	0.7613	0.979
	0.8213	1.022
	0.8432	1.03664
	0.888395	1.08347
	0.9023	1.10324
	0.903899	1.15595
	0.905159	1.20652
	0.987651	1.22817
	0.998146	1.24961
	1.03205	1.292
	1.04886	1.484
	1.21997	2.041
	1.29384
	1.344
Number	14	12

### Sheet: Figure S3B 
Figure S3B Diameter Quantification of Female Aorta
Female	Ascending Aorta Maximum Diameters (mm)				Descending Aorta Maximum Diameters (mm)
40 weeks	SM22-LRP1+/+	SM22-LRP1-/-			SM22-LRP1+/+	SM22-LRP1-/-
	0.980524	1.08468			0.732699	0.937557
	1.01209	1.426			0.770012	0.954512
	1.05519	1.436			0.797242	0.960646
	1.06916	1.436			0.845886	1.01762
	1.071	1.44282			0.861555	1.02124
	1.077	1.46393			0.871317	1.06335
	1.09761	1.48771			0.878705	1.06942
	1.111	1.552			0.881092	1.08163
	1.12572	1.73029			0.90689	1.08897
	1.12711	1.744			0.9221	1.12401
	1.173	1.94478			0.9247	1.17
	1.1866				0.928921	1.183
	1.19817				0.937049	1.208
	1.24131				0.949626	1.216
	1.247				0.9648	1.227
					0.9774
Number	15	11		Number	16	15
Female	Suprarenal Aorta Maximum Diameters (mm)					Infrarenal Aorta Maximum Diameters (mm)
40 weeks	SM22-LRP1+/+	SM22-LRP1-/-			SM22-LRP1+/+	SM22-LRP1-/-
	0.661567	0.830503			0.5196	1.186
	0.677118	0.834935			0.6778	1.828
	0.6944	0.8638			0.5642	1.216
	0.705183	0.9371			0.5136	1.303
	0.709194	0.945496			0.7234	1.057
	0.7104	0.980928			0.715	0.9391
	0.71049	0.9904			0.5715	0.9239
	0.711269	0.994132			0.7585	0.8362
	0.71378	0.998399			0.7509	0.9049
	0.735161	1.00132			0.676662	0.9592
	0.756546	1.02048			0.616667	0.9705
	0.759433	1.04754			0.686879	0.945781
	0.790914	1.07032			0.628732	1.12109
	0.8012	1.12785			0.567372	0.901696
	0.817465	1.13293			0.628038	1.41221
	0.8269	1.1734			0.580247	0.872696
		1.404				1.62212
		1.737				0.938095
Number	16	18		Number	16	18

### Sheet: Figure S4b
Figure S4B Ultrasonographic measurements of Infrarenal aortic luminal diameters from 4 to 40 weeks
FEMALE
	Mean Maximum Diameter (mm)
	SM22-LRP1+/+	SM22-LRP1-/-	SM22-LRP1-/-
WEEKS	Vehicle	Vehicle	GalNac AGT ASO
4	0.712949	0.788949	0.84481
12	0.75425	0.969103	0.891238
24	0.749306	1.07014	0.896095
32	0.771778	1.12531	0.880119
40	0.795722	1.1639	0.918381
